# Methyltransferase-like 3 modulates severe acute respiratory syndrome coronavirus-2 RNA N6-methyladenosine modification and replication

**DOI:** 10.1101/2020.10.14.338558

**Authors:** Xueyan Zhang, Haojie Hao, Li Ma, Yecheng Zhang, Xiao Hu, Zhen Chen, Di Liu, Jianhui Yuan, Zhangli Hu, Wuxiang Guan

## Abstract

The coronavirus disease 2019 pandemic caused by severe acute respiratory syndrome coronavirus-2 (SARS-CoV-2) is an ongoing global public crisis. Although viral RNA modification has been reported based on the transcriptome architecture, the types and functions of RNA modification are still unknown. In this study, we evaluated the roles of RNA N6-methyladenosine (m^6^A) modification in SARS-CoV-2. Our methylated RNA immunoprecipitation sequencing (MeRIP-Seq) analysis showed that SARS-CoV-2 RNA contained m^6^A modification. Moreover, SARS-CoV-2 infection not only increased the expression of methyltransferase-like 3 (METTL3) but also altered its distribution. Modification of METTL3 expression by short hairpin RNA or plasmid transfection for knockdown or overexpression, respectively, affected viral replication. Furthermore, the viral key protein RdRp interacted with METTL3, and METTL3 was distributed in both the nucleus and cytoplasm in the presence of RdRp. RdRp appeared to modulate the sumoylation and ubiquitination of METTL3 via an unknown mechanism. Taken together, our findings demonstrated that the host m^6^A modification complex interacted with viral proteins to modulate SARS-CoV-2 replication.
