## Supplementary material for "Methyltransferase-like 3 modulates severe acute respiratory syndrome coronavirus-2 RNA N6-methyladenosine modification and replication": Fig 2E

### Sheet: CS24_2_n_peaks
# This file is generated by MACS version 2.2.7.1
# Command line: callpeak -t C-IP_S4.sorted.bam -c C-INPUT_S2.sorted.bam -f BAMPE -n CS24_2_n --nomodel --extsize 147 -g 29903 --bdg --keep-dup=3 -q 0.01
# ARGUMENTS LIST:
# name = CS24_2_n
# format = BAMPE
# ChIP-seq file = ['C-IP_S4.sorted.bam']
# control file = ['C-INPUT_S2.sorted.bam']
# effective genome size = 2.99e+04
# band width = 300
# model fold = [5, 50]
# qvalue cutoff = 1.00e-02
# The maximum gap between significant sites is assigned as the read length/tag size.
# The minimum length of peaks is assigned as the predicted fragment length "d".
# Larger dataset will be scaled towards smaller dataset.
# Range for calculating regional lambda is: 1000 bps and 10000 bps
# Broad region calling is off
# Paired-End mode is on
# fragment size is determined as 216 bps
# total fragments in treatment: 922511
# fragments after filtering in treatment: 381361
# maximum duplicate fragments in treatment = 3
# Redundant rate in treatment: 0.59
# total fragments in control: 899266
# fragments after filtering in control: 349572
# maximum duplicate fragments in control = 3
# Redundant rate in control: 0.61
# d = 216
chr	start	end	length	abs_summit	pileup	#NAME?	fold_enrichment	#NAME?	name
NC_045512v2	36	753	718	170	14358	4458.84	4.43149	4454.36	CS24_2_n_peak_1
NC_045512v2	1023	1324	302	1092	4416	85.0572	1.36318	83.5119	CS24_2_n_peak_2
NC_045512v2	27493	27913	421	27867	14269	49.5213	1.13538	48.1236	CS24_2_n_peak_3
NC_045512v2	28475	28706	232	28611	38805	428.597	1.2633	426.687	CS24_2_n_peak_4
NC_045512v2	28944	29751	808	29415	37603	446.018	1.27453	444.095	CS24_2_n_peak_5
txStart	txEnd	Peak length	GeneName
36	753	718	ORF1ab
1023	1324	302	ORF1ab
27493	27913	421	N
28475	28706	232	N
28944	29751	808	ORF10
